# Unexpected post-glacial colonisation route explains the white colour of barn owls (*Tyto alba*) from the British Isles

**DOI:** 10.1101/2021.04.23.441058

**Authors:** Ana Paula Machado, Tristan Cumer, Christian Iseli, Emmanuel Beaudoing, Anne-Lyse Ducrest, Melanie Dupasquier, Nicolas Guex, Klaus Dichmann, Rui Lourenço, John Lusby, Hans-Dieter Martens, Laure Prévost, David Ramsden, Alexandre Roulin, Jérôme Goudet

## Abstract

The climate fluctuations of the Quaternary shaped the movement of species in and out of glacial refugia. In Europe, the majority of species followed one of the described traditional postglacial recolonization routes from the southern peninsulas towards the north. Like most organisms, barn owls are assumed to have colonized the British Isles by crossing over Doggerland, a land bridge that connected Britain to northern Europe. However, while they are dark rufous in northern Europe, barn owls in the British Isles are conspicuously white, a contrast that could suggest selective forces are at play on the islands. However, analysis of known candidate genes involved in colouration found no signature of selection. Instead, using whole genome sequences and species distribution modelling, we found that owls colonised the British Isles soon after the last glaciation, directly from a white coloured refugium in the Iberian Peninsula, before colonising northern Europe. They would have followed a yet unknown post-glacial colonization route to the Isles over a westwards path of suitable habitat in now submerged land in the Bay of Biscay, thus not crossing Doggerland. As such, they inherited the white colour of their Iberian founders and maintained it through low gene flow with the mainland that prevents the import of rufous alleles. Thus, we contend that neutral processes likely explain this contrasting white colour compared to continental owls. With the barn owl being a top predator, we expect future research will show this unanticipated route was used by other species from its paleo community.
