## Appendix1 for "Unexpected post-glacial colonisation route explains the white colour of barn owls (*Tyto alba*) from the British Isles"

### Sheet: Sampling_n384
SampleID	Pop	Paper	MC1R	BrownChroma	Sequenced_WGS	Kept_fastsimcoal
889262	CH	Machado2021	II	0.308293	yes
889332	CH	Machado2021	II	0.315159	yes
889400	CH	Machado2021	II	0.310325	yes
889913	CH	Machado2021	II	0.313637	yes
898156	CH	Machado2021	VV	0.25827	yes
898335	CH	Machado2021	VV	0.280479	yes
CH-M004323	CH	Burri2016	VI	0.320004
CH-M004329	CH	Burri2016	VV	0.285247
CH-M004335	CH	Burri2016	VV	0.272541
CH-M004338	CH	Burri2016	VV	0.261745
CH-M004342	CH	Burri2016	VV	0.312942
CH-M004345	CH	Burri2016	VV	0.268896
CH-M004346	CH	Burri2016	VI	0.285044
CH-M004355	CH	Burri2016	VV	0.261819
CH-M004365	CH	Burri2016	VV	0.260221
CH-M004369	CH	Burri2016	VI	0.300186
CH-M004375	CH	Burri2016	VV	0.312775
CH-M004381	CH	Burri2016	VV	0.265275
CH-M004386	CH	Burri2016	VV	0.272219
CH-M004392	CH	Burri2016	VV	0.272626
CH-M010747	CH	Burri2016	VV	0.253997
CH-M010753	CH	Burri2016	VV	0.312012
CH-M010755	CH	Burri2016	VV	0.329968
CH-M010761	CH	Burri2016	VV	0.260682
CH-M010769	CH	Burri2016	VV	0.301911
CH-M010775	CH	Burri2016	VV	0.321559
CH-M010779	CH	Burri2016	VV	0.303211
CH-M010787	CH	Burri2016	VV	0.285246
CH-M010790	CH	Burri2016	VV	0.253459
CH-M014203	CH	Burri2016	VV	0.287283
CH-M014211	CH	Burri2016	VV	0.278536
CH-M014217	CH	Burri2016	VI	0.30991
CH-M014230	CH	Burri2016	VV	0.273727
F-EA605981	CH	Burri2016	VI	0.309961
F-EA649259	CH	Burri2016	VV	0.26315
F-EA649262	CH	Burri2016	VV	0.257661
F-EA649317	CH	Burri2016	VV	0.272822
F-EA649323	CH	Burri2016	VV	0.325114
F-EA649332	CH	Burri2016	VV	0.273893
F-EA649421	CH	Burri2016	VV	0.255717
F-EA649448	CH	Burri2016	VV	0.261072
F-EA686539	CH	Burri2016	VV	0.259767
F-EA686641	CH	Burri2016	VV	0.278864
F-EA686656	CH	Burri2016	VV	0.283181
F-EA686839	CH	Burri2016	VV	0.304287
F-EA686846	CH	Burri2016	VI	0.335019
F-EA686851	CH	Burri2016	VV	0.337453
F-EA686864	CH	Burri2016	VV	0.283455
F-EA686891	CH	Burri2016	VV	0.263631
F-EA686921	CH	Burri2016	VV	0.281978
F-EA686930	CH	Burri2016	VV	0.313229
F-EA686942	CH	Burri2016	VV	0.291196
F-EA686961	CH	Burri2016	VV	0.263962
F-EA686981	CH	Burri2016	VV	0.268644
F-EA686995	CH	Burri2016	VV	0.27143
F-EA687729	CH	Burri2016	VV	0.260413
F-EA687752	CH	Burri2016	VV	0.288469
F-EA687762	CH	Burri2016	VI	0.327097
F-EA687794	CH	Burri2016	VV	0.268223
F-EA688029	CH	Burri2016	VV	0.287308
F-EA688159	CH	Burri2016	VV	0.265287
M011644	CH	Machado2021	VV	0.253519	yes
M022117	CH	Machado2021	VV	0.259214	yes
M022383	CH	Machado2021	II	0.316283	yes
M022662	CH	Machado2021	VV	0.290262	yes
D-4262619	DK	Burri2016	II	0.358759	yes	yes
D-4262624	DK	Burri2016	VI	0.327612	yes	yes
D-4262633	DK	Burri2016	II	0.326846	yes
D-4262637	DK	Burri2016	VI	0.322442
D-4262644	DK	Burri2016	VI	0.336182	yes
D-4262649	DK	Burri2016	VV	0.263986
D-4262655	DK	Burri2016	VI	0.318181
D-4262659	DK	Burri2016	VI	0.326186
D-4262664	DK	Burri2016	VV	0.29255
D-4262670	DK	Burri2016	VI	0.319488
D-4262676	DK	Burri2016	VI	0.315367
D-4262683	DK	Burri2016	II	0.351267
D-4262690	DK	Burri2016	VI	0.31833	yes
D-4262694	DK	Burri2016	VI	0.31667
D-4262698	DK	Burri2016	VV	0.31693
D-4270155	DK	Burri2016	II	0.356866	yes	yes
D-4270156	DK	Burri2016	VV	0.278793
D-4270163	DK	Burri2016	VI	0.324243
D-4270171	DK	Burri2016	II	0.371353	yes
D-4270173	DK	Burri2016	II	0.321639
D-EA149836	DK	Burri2016	VV	0.291622
D-EA149842	DK	Burri2016	II	0.363365
D-EA154905	DK	Burri2016	II	0.32995
D-EA154921	DK	Burri2016	VV	0.336639
D-EA154926	DK	Burri2016	VI	0.320613
D-EA154932	DK	Burri2016	VV	0.324253
D-EA154940	DK	Burri2016	VV	0.32749
D-EA154947	DK	Burri2016	II	0.337113
D-EA154951	DK	Burri2016	VI	0.330202
D-EA154961	DK	Burri2016	VV	0.308706
D-EA154967	DK	Burri2016	II	0.346208
D-EA154976	DK	Burri2016	VI	0.316966
D-EA154983	DK	Burri2016	VV	0.317958
D-EA154990	DK	Burri2016	VI	0.319217
D-EA154995	DK	Burri2016	VV	0.307759
D-EA155003	DK	Burri2016	II	0.350902
D-EA155009	DK	Burri2016	VV	0.314518
D-EA155015	DK	Burri2016	II	0.336403
D-EA155018	DK	Burri2016	II	0.338901
D-EA155021	DK	Burri2016	II	0.361826
D-EA155049	DK	Burri2016	VV	0.30694
DK-YR1879	DK	Burri2016	II	0.323875
DK-YR1885	DK	Burri2016	VI	0.338506
DK-YR1889	DK	Burri2016	II	0.346262
DK-YR1919	DK	Burri2016	II	0.359129
DK-YR1925	DK	Burri2016	VI	0.335882
DK-YR1931	DK	Burri2016	VI	0.358146	yes
DK-YR1942	DK	Burri2016	VV	0.309263
DK-YR1947	DK	Burri2016	II	0.32747
DK-YR1948	DK	Burri2016	II	0.337198
DK-YR1959	DK	Burri2016	VI	0.33275
DK-YR1963	DK	Burri2016	VI	0.343849
DK-YR1976	DK	Burri2016	II	0.366908	yes
DK-YR1980	DK	Burri2016	VI	0.332963	yes
DK-YR1984	DK	Burri2016	II	0.32391
DK-YR1985	DK	Burri2016	II	0.330473
DK-YR1990	DK	Burri2016	VI	0.350564
DK-YR1996	DK	Burri2016	II	0.353683
NL-5383814	DK	Burri2016	II	0.312221
NL-5383830	DK	Burri2016	II	0.351145
NL-5383850	DK	Burri2016	VV	0.281371
NL-5383864	DK	Burri2016	VV	0.291182
NL-5383885	DK	Burri2016	VV	0.265618
NL-5383890	DK	Burri2016	VV	0.287284
NL-5383900	DK	Burri2016	II	0.313015
NL-5386652	DK	Burri2016	VV	0.267797
NL-5386654	DK	Burri2016	VV	0.30777
NL-5386658	DK	Burri2016	II	0.301253
NL-5386666	DK	Burri2016	VV	0.256961
NL-5386670	DK	Burri2016	II	0.34984
NL-5386675	DK	Burri2016	VI	0.331934
NL-5386676	DK	Burri2016	VI	0.31967
NL-5386679	DK	Burri2016	VI	0.330859
NL-5386684	DK	Burri2016	II	0.343793
NL-5386690	DK	Burri2016	VV	0.314141
NL-5386695	DK	Burri2016	VI	0.337496
NL-5386697	DK	Burri2016	VI	0.33178
NL-5386710	DK	Burri2016	VV	0.272062
NL-5386714	DK	Burri2016	VI	0.312109
NL-5386716	DK	Burri2016	VV	0.255673
NL-5386760	DK	Burri2016	II	0.34734
NL-5386762	DK	Burri2016	VV	0.257157
NL-5386775	DK	Burri2016	VI	0.366878
NL-5386775B	DK	Burri2016	II	0.326015
NL-5386776	DK	Burri2016	VI	0.343663
NL-5386785	DK	Burri2016	VV	0.303964
NL-5386790	DK	Burri2016	VI	0.336065
NL-JDJ-WR001	DK	Burri2016	II	0.326275
100R2010	FR	Machado2021	VI	0.295793	yes	yes
116R2010	FR	Machado2021	VV	0.253268	yes	yes
122R2010	FR	Machado2021	VV	0.254765	yes	yes
133R2010	FR	Machado2021	VV	0.273995	yes	yes
44R2011	FR	Machado2021	VV	0.254756	yes	yes
F-EA681971	FR	Burri2016	VV	0.283752
F-EA681973	FR	Burri2016	VV	0.269589
F-EA681975	FR	Burri2016	VV	0.299784
F-EA681976	FR	Burri2016	VV	0.269219
F-EA681977	FR	Burri2016	VV	0.315786
F-EA681978	FR	Burri2016	VV	0.323976
F-EA681979	FR	Burri2016	VV	0.3203
F-EA681980	FR	Burri2016	VV	0.29721
F-EA681981	FR	Burri2016	VV	0.303634
F-EA681982	FR	Burri2016	VV	0.287646
F-EA682213	FR	Burri2016	VV	0.282114
F-EA682215	FR	Burri2016	VV	0.260585
F-EA682219	FR	Burri2016	VV	0.260965
F-EA682232	FR	Burri2016	VI	0.29621
F-EA682233	FR	Burri2016	VV	0.280532
F-EA682234	FR	Burri2016	VV	0.298311
F-EA682235	FR	Burri2016	VV	0.263204
F-EA682237	FR	Burri2016	VV	0.266004
F-EA682239	FR	Burri2016	VV	0.263539
F-EA682240	FR	Burri2016	VV	0.291945
F-EA682245	FR	Burri2016	VV	0.271637
F-EA682247	FR	Burri2016	VV	0.26418
F-EA687801	FR	Burri2016	VV	0.265627
F-EA687802	FR	Burri2016	VV	0.306797
F-EA687803	FR	Burri2016	VV	0.261259
F-EA687805	FR	Burri2016	VI	0.304648
F-EA687813	FR	Burri2016	VV	0.260935
F-EA687816	FR	Burri2016	II	0.304102
F-EA687818	FR	Burri2016	VV	0.285833
F-EA689152	FR	Burri2016	VV	0.289812
F-EA689157	FR	Burri2016	VV	0.268673
F-EA689158	FR	Burri2016	VV	0.263097
F-EA689179	FR	Burri2016	VV	0.263933
F-EA689182	FR	Burri2016	VV	0.285042
F-EA689184	FR	Burri2016	VV	0.306337
F-EA689352	FR	Burri2016	VV	0.306766
F-EA689353	FR	Burri2016	VV	0.280949
F-EA689354	FR	Burri2016	VV	0.276924
F-EA689355	FR	Burri2016	II	0.316267
F-EA689356	FR	Burri2016	VV	0.300644
F-EA696303	FR	Burri2016	VV	0.304643
F-EA696311	FR	Burri2016	VV	0.26176
F-WR2	FR	Burri2016	VV	0.261692
UK11654	GB	Machado2021	VV	NA	yes
UK14369	GB	Machado2021	VV	0.292491
UK14643	GB	Machado2021	VV	0.25399
UK15231	GB	Machado2021	VV	0.255822
UK15235	GB	Machado2021	VV	0.25764
UK15520	GB	Machado2021	VV	0.253273
UK15543	GB	Machado2021	VV	0.25663
UK15620	GB	Machado2021	VV	0.255266	yes
UK15654	GB	Machado2021	VV	0.251646
UK15669	GB	Machado2021	VV	0.258654	yes	yes
UK15741	GB	Machado2021	VV	0.258703
UK15838	GB	Machado2021	VV	0.288323
UK15941	GB	Machado2021	VV	0.25497
UK16046	GB	Machado2021	VV	0.256339
UK16050	GB	Machado2021	VV	0.254847	yes	yes
UK16066	GB	Machado2021	VV	0.254272
UK16139	GB	Machado2021	VV	0.254908
UK16343	GB	Machado2021	VV	0.263064	yes
UK16364	GB	Machado2021	VV	0.25762
UK16371	GB	Machado2021	VV	0.251291	yes	yes
UK16373	GB	Machado2021	VV	0.256052
UK16403	GB	Machado2021	VV	0.253608
UK16612	GB	Machado2021	VV	0.253334	yes	yes
UK16618	GB	Machado2021	VV	0.262224
UK16804	GB	Machado2021	VV	0.254083
UK16809	GB	Machado2021	VV	0.254116
UK16841	GB	Machado2021	VV	0.254427
UK17020	GB	Machado2021	VV	0.252231
UK17032	GB	Machado2021	VV	0.255939
UK17057	GB	Machado2021	VV	0.255694
UK17153	GB	Machado2021	VV	0.256931
UK17161	GB	Machado2021	VV	0.257349
UK17227	GB	Machado2021	VV	0.254983
UK17232	GB	Machado2021	VV	0.258874
UK17277	GB	Machado2021	VV	0.255151
UK17291	GB	Machado2021	VV	0.2619
UK17304	GB	Machado2021	VV	0.256313
UK17305	GB	Machado2021	VV	0.255602	yes	yes
UK17342	GB	Machado2021	VV	0.261276	yes
UK17349	GB	Machado2021	VV	0.257217	yes
UK17375	GB	Machado2021	VV	0.259936	yes	yes
UK17406	GB	Machado2021	VV	0.262759
UK17424	GB	Machado2021	VV	0.281652
UK17671	GB	Machado2021	VV	0.259606	yes	yes
UK17883	GB	Machado2021	VV	0.261618	yes
UK17995	GB	Machado2021	VV	0.261169	yes	yes
UK18001	GB	Machado2021	VV	0.254853
UK18003	GB	Machado2021	VV	0.252879
UK18030	GB	Machado2021	VV	0.260555
UK18043	GB	Machado2021	VV	0.263643
UK18059	GB	Machado2021	VV	0.254599
UK18082	GB	Machado2021	VV	0.25652	yes
UK18148	GB	Machado2021	VV	0.259008
UK18157	GB	Machado2021	VV	0.259497
UK18168	GB	Machado2021	VV	0.257953
UK18204	GB	Machado2021	VV	0.25825
UK20019	GB	Machado2021	VV	0.263075
UK20023	GB	Machado2021	VV	0.258899
UK20028	GB	Machado2021	VV	0.25555
UK20032	GB	Machado2021	VV	0.258086
UK20037	GB	Machado2021	VV	0.262418
UK20057	GB	Machado2021	VV	0.25611
UK20061	GB	Machado2021	VV	0.253914
UK20064	GB	Machado2021	VV	0.254163
UK20069	GB	Machado2021	VV	0.254792
UK20077	GB	Machado2021	VV	0.270713
UK20098	GB	Machado2021	VV	0.253512
UK-AJ56968	GB	Machado2021	VV	0.251325
IE0001	IR	Machado2021	VV	0.256595	yes	yes
IE0002	IR	Machado2021	VV	0.256629	yes	yes
IE0003	IR	Machado2021	VV	0.261769
IE0004	IR	Machado2021	VV	0.265904
IE0005	IR	Machado2021	VV	0.256291	yes
IE0006	IR	Machado2021	VV	0.253068
IE0007	IR	Machado2021	VV	0.252645	yes	yes
IE0008	IR	Machado2021	VV	0.252844	yes	yes
IE0009	IR	Machado2021	VV	0.256636	yes	yes
IE0010	IR	Machado2021	VV	0.253125
IE0011	IR	Machado2021	VV	0.254279	yes	yes
IE0012	IR	Machado2021	VV	0.25158
IE0013	IR	Machado2021	VV	0.259481
IE0015	IR	Machado2021	VV	0.257704	yes	yes
IE0016	IR	Machado2021	VV	0.259591
IE0017	IR	Machado2021	VV	0.253016
IE0018	IR	Machado2021	VV	0.253214
IE0019	IR	Machado2021	VV	0.255923
IE0021	IR	Machado2021	VV	0.263693
IE0022	IR	Machado2021	VV	0.250402
IE0030	IR	Machado2021	VV	0.252582
IE0138	IR	Machado2021	VV	0.252321
IE0139	IR	Machado2021	VV	0.253924
IE0141	IR	Machado2021	VV	0.251817	yes
IE0143	IR	Machado2021	VV	0.251454
IE0144	IR	Machado2021	VV	0.254017	yes	yes
IE0145	IR	Machado2021	VV	0.253731
IE0147	IR	Machado2021	VV	0.252811
IE0148	IR	Machado2021	VV	0.250986
IE0151	IR	Machado2021	VV	0.255746
IE0152	IR	Machado2021	VV	0.25203
IE0153	IR	Machado2021	VV	0.254184
IE0154	IR	Machado2021	VV	0.259612
IE0155	IR	Machado2021	VV	0.259012
IE0157	IR	Machado2021	VV	0.252978
IE0158	IR	Machado2021	VV	0.253991
IE0159	IR	Machado2021	VV	0.255471
IE0160	IR	Machado2021	VV	0.254806
IE0161	IR	Machado2021	VV	0.253873
IE0162	IR	Machado2021	VV	0.254428
IE0163	IR	Machado2021	VV	0.253775
IE0165	IR	Machado2021	VV	0.25469
IE-UK16161	IR	Machado2021	VV	0.262051	yes
IE-UK16162	IR	Machado2021	VV	0.262681	yes
E-11032	PT	Burri2016	VV	0.269263
E-11096	PT	Burri2016	VV	0.27502
E-11157	PT	Burri2016	VV	0.265551
E-11169	PT	Burri2016	VV	0.260279
E-11196	PT	Burri2016	VV	0.251871
E-11199	PT	Burri2016	VV	0.282253
E-11397	PT	Burri2016	VV	0.264575
E-11506	PT	Burri2016	VV	0.25404
E-11529	PT	Burri2016	VV	0.265427
E-11541	PT	Burri2016	VV	0.283063
E-11612	PT	Burri2016	VV	0.270586
E-11616	PT	Burri2016	VV	0.265512
E-11647	PT	Burri2016	VV	0.265995
E-11706	PT	Burri2016	VV	0.255737
E-11733	PT	Burri2016	VV	0.260206
E-11739	PT	Burri2016	VV	0.295213
E-11781	PT	Burri2016	VV	0.268213
E-11790	PT	Burri2016	VV	0.259196
E-11803	PT	Burri2016	VV	0.28911
E-11855	PT	Burri2016	VV	0.255977
E-G24239	PT	Burri2016	VV	0.292302
E-G24503	PT	Burri2016	VV	0.275959
E-G24504	PT	Burri2016	VV	0.284147
E-G24508	PT	Burri2016	VV	0.287366
E-G24511	PT	Burri2016	VV	0.260112
E-G24512	PT	Burri2016	VV	0.304311
E-G24514	PT	Burri2016	VV	0.283649
E-G24515	PT	Burri2016	VV	0.291035
E-G24521	PT	Burri2016	VV	0.264854
E-IZ-WR1	PT	Burri2016	VV	0.302954
E-IZ-WR2	PT	Burri2016	VV	0.259473
M011985	PT	Machado2021	VV	0.295583	yes	yes
M011989	PT	Machado2021	VV	0.266896	yes	yes
M038102	PT	Machado2021	VV	0.259835
M038105	PT	Machado2021	VV	NA	yes	yes
M038108	PT	Machado2021	VV	0.259317	yes	yes
M038116	PT	Machado2021	VV	0.280963	yes	yes
M038118	PT	Machado2021	VV	0.256721	yes	yes
M038124	PT	Machado2021	VV	0.257218	yes	yes
M038127	PT	Machado2021	VV	0.264244	yes	yes
M038128	PT	Machado2021	VV	0.263337	yes
P-M027568	PT	Burri2016	VV	0.308347
P-M027569	PT	Burri2016	VV	0.302663
P-M027778	PT	Burri2016	VV	0.258793
P-M027781	PT	Burri2016	NA	0.267021
P-M027782	PT	Burri2016	NA	0.258456
P-M027787	PT	Burri2016	VI	0.267975
P-M027790	PT	Burri2016	NA	0.267272
P-M030837	PT	Burri2016	NA	0.282963
P-M030839	PT	Burri2016	VV	0.273718
P-MO27701	PT	Burri2016	VV	0.258189
P-MO27706	PT	Burri2016	VV	0.256721
P-MO27709	PT	Burri2016	VV	0.266283
P-MO27713	PT	Burri2016	VV	0.26819
P-MO27718	PT	Burri2016	VV	0.26394
P-MO27724	PT	Burri2016	VV	0.267431
P-MO27734	PT	Burri2016	VV	0.259384
P-MO27741	PT	Burri2016	VV	0.254517
P-MO27744	PT	Burri2016	VV	0.277026
P-MO27748	PT	Burri2016	VV	0.253709
P-MO27751	PT	Burri2016	VV	0.279637
P-MO27755	PT	Burri2016	VV	0.25545
P-MO27762	PT	Burri2016	VV	0.267359
P-MO27763	PT	Burri2016	VV	0.260296
P-MO27767	PT	Burri2016	VV	0.277691
P-MO27770	PT	Burri2016	VV	0.270916
P-MO27774	PT	Burri2016	VV	0.280328
P-MO27883	PT	Burri2016	VV	0.254928
P-MO27888	PT	Burri2016	VV	0.255881
P-MO27891	PT	Burri2016	VV	0.259695
P-MO27898	PT	Burri2016	VV	0.256842
